# A toxic environment selects for specialist microbiome in poison frogs

**DOI:** 10.1101/2024.01.10.574901

**Authors:** Stephanie N. Caty, Aurora Alvarez-Buylla, Cooper Vasek, Elicio E. Tapia, Nora A. Martin, Theresa McLaughlin, Peter K. Weber, Xavier Mayali, Luis A. Coloma, Megan M. Morris, Lauren A. O’Connell

## Abstract

Shifts in microbiome community composition can have large effects on host health. It is therefore important to understand how perturbations, like those caused by the introduction of exogenous chemicals, modulate microbiome community composition. In poison frogs within the family Dendrobatidae, the skin microbiome is exposed to the alkaloids that the frogs sequester from their diet and use for defense. Given the demonstrated antimicrobial effects of these poison frog alkaloids, these compounds may be structuring the skin microbial community. To test this, we first characterized microbial communities from chemically defended and closely related non-defended frogs from Ecuador. Then we conducted a laboratory experiment to monitor the effect of the alkaloid decahydroquinoline (DHQ) on the microbiome of a single frog species. In both the field and lab experiments, we found that alkaloid-exposed microbiomes are more species rich and phylogenetically diverse, with an increase in rare taxa. To better understand the strain-specific behavior in response to alkaloids, we cultured microbial strains from poison frog skin and found the majority of strains exhibited either enhanced growth or were not impacted by the addition of DHQ. Additionally, stable isotope tracing coupled to nanoSIMS suggests that some of these strains are able to metabolize DHQ. Taken together, these data suggest that poison frog chemical defenses open new niches for skin-associated microbes with specific adaptations, including the likely metabolism of alkaloids, that enable their survival in this toxic environment. This work helps expand our understanding of how exposure to exogenous compounds like alkaloids can impact host microbiomes.
