## Supplementary material for "A toxic environment selects for specialist microbiome in poison frogs": Source Data: FeedingExpt_DHQQuantification.xlsx

### Sheet: Methods
On DHQ tab note several samples with Response Low values. If quantitative data is needed for these samples, need to rerun at about 10x higher concentration.

### Sheet: DHQ_rawdata
Component Name		Curve Index	Weighting Index	Origin Index	Equation
DHQ_3o3mins		Linear	1/X	Ignore	Y = 0.00199668+0.0156049*X R^2 = 0.9985
Filename	Sample Type	Sample Name	Sample ID	Exp Amt	Calc Amt	Units	%Diff	Level	%RSD-RESP	Peak Status	Response Ratio	Response Type	Equation	Area	Height	ISTD Area	ISTD Ht	RT	Rel RT	Del RT	S/N	Start Time	End Time	Start Height	End Height	Integ Code	Search Window	Threshold	Smooth	Acq Date	Duration	Exp Method	Proc Method	Vial	Inj Vol	Sample Wt	Sample Vol	ISTD Base Amt	ISTD Calc Amt	Dilution Factor	Study	Client	Laboratory	Company	Phone	Comment
CatyS_13226__StdA-0o005__zh_015b2	Std Bracket Sample		pg/mL	5	5.03943		0.00788642	5	0.0115344	Response High	0.0806367	Area	Y = 0.00199668+0.0156049*X R^2 = 0.9985	1.44927e+08	2.41255e+07	1.79728e+09	1.64735e+08	3.38327	1.00394	-0.0132749	603.678	3.27035	3.7818	91814.8	107379	BB	120	3	3	2023-06-14 02:54:54	21	D:\tmcl\methods\RA\4mmAS_zicHILIC_21min_HESI_100-1000_posneg	C:\Xcalibur\data\Steph\DHQ_nicotine_HILIC_ISTD_MS2	1:A6	5	0	0	1	1	1
CatyS_13226__StdA-0o005__zh_039b2	Std Bracket Sample		pg/mL	5	4.92159		-0.0156815	5	0.0115344		0.0787978	Area		1.44777e+08	2.50323e+07	1.83732e+09	1.66512e+08	3.3833	1.00395	-0.0132969	632.494	3.25879	3.7822	77845.9	103172	BB	120	3	3	2023-06-14 11:45:40	21	D:\tmcl\methods\RA\4mmAS_zicHILIC_21min_HESI_100-1000_posneg	C:\Xcalibur\data\Steph\DHQ_nicotine_HILIC_ISTD_MS2	1:A6	5	0	0	1	1	1
CatyS_13226__StdA-0o005__zh_065b2	Std Bracket Sample		pg/mL	5	4.97996		-0.00400751	5	0.0115344		0.0797087	Area		1.31103e+08	2.3417e+07	1.64478e+09	1.37998e+08	3.85268	1.14323	-0.482676	4260.23	3.73904	4.0609	86152.8	584876	BV	120	3	3	2023-06-14 21:20:20	21	D:\tmcl\methods\RA\4mmAS_zicHILIC_21min_HESI_100-1000_posneg	C:\Xcalibur\data\Steph\DHQ_nicotine_HILIC_ISTD_MS2	1:A6	5	0	0	1	1	1
CatyS_13226__StdB-0o001__zh_013b2	Std Bracket Sample		pg/mL	1	0.965006		-0.0349945	1	0.0683837		0.0170555	Area		3.31974e+07	5.56257e+06	1.94643e+09	1.73592e+08	3.38323	1.00393	-0.0132337	188.294	3.26947	3.78182	66468.9	24377.7	VB	120	3	3	2023-06-14 02:10:41	21	D:\tmcl\methods\RA\4mmAS_zicHILIC_21min_HESI_100-1000_posneg	C:\Xcalibur\data\Steph\DHQ_nicotine_HILIC_ISTD_MS2	1:A5	5	0	0	1	1	1
CatyS_13226__StdB-0o001__zh_037b2	Std Bracket Sample		pg/mL	1	0.993519		-0.00648088	1	0.0683837		0.0175005	Area		3.31559e+07	5.48697e+06	1.89457e+09	1.73874e+08	3.38399	1.00415	-0.0139912	119.068	3.25181	3.7676	55017.9	26608.7	VB	120	3	3	2023-06-14 11:01:30	21	D:\tmcl\methods\RA\4mmAS_zicHILIC_21min_HESI_100-1000_posneg	C:\Xcalibur\data\Steph\DHQ_nicotine_HILIC_ISTD_MS2	1:A5	5	0	0	1	1	1
CatyS_13226__StdB-0o001__zh_063b2	Std Bracket Sample		pg/mL	1	1.11345		0.11345	1	0.0683837		0.019372	Area		3.36368e+07	5.8315e+06	1.73637e+09	1.60083e+08	3.50201	1.03917	-0.132014	913.866	3.38733	3.95746	52285	27976.8	VB	120	3	3	2023-06-14 20:36:13	21	D:\tmcl\methods\RA\4mmAS_zicHILIC_21min_HESI_100-1000_posneg	C:\Xcalibur\data\Steph\DHQ_nicotine_HILIC_ISTD_MS2	1:A5	5	0	0	1	1	1
CatyS_13226__StdC-0o0005__zh_011b2	Std Bracket Sample		pg/mL	0.5	0.481853		-0.0362944	0.5	0.0439771		0.00951596	Area		1.8146e+07	3.09638e+06	1.9069e+09	1.82356e+08	3.38497	1.00444	-0.0149716	153.031	3.26832	3.72722	48995.5	22943.6	VV	120	3	3	2023-06-14 01:26:26	21	D:\tmcl\methods\RA\4mmAS_zicHILIC_21min_HESI_100-1000_posneg	C:\Xcalibur\data\Steph\DHQ_nicotine_HILIC_ISTD_MS2	1:A4	5	0	0	1	1	1
CatyS_13226__StdC-0o0005__zh_035b2	Std Bracket Sample		pg/mL	0.5	0.494223		-0.0115544	0.5	0.0439771		0.00970899	Area		1.79425e+07	2.96051e+06	1.84803e+09	1.6789e+08	3.38005	1.00298	-0.0100503	144.35	3.27155	3.77195	49329.4	12499.5	VB	120	3	3	2023-06-14 10:17:13	21	D:\tmcl\methods\RA\4mmAS_zicHILIC_21min_HESI_100-1000_posneg	C:\Xcalibur\data\Steph\DHQ_nicotine_HILIC_ISTD_MS2	1:A4	5	0	0	1	1	1
CatyS_13226__StdC-0o0005__zh_061b2	Std Bracket Sample		pg/mL	0.5	0.534941		0.0698821	0.5	0.0439771		0.0103444	Area		1.81008e+07	3.02537e+06	1.74982e+09	1.7456e+08	3.36347	0.998063	0.0065283	171.299	3.25384	3.7752	44581.1	13898.1	VB	120	3	3	2023-06-14 19:52:08	21	D:\tmcl\methods\RA\4mmAS_zicHILIC_21min_HESI_100-1000_posneg	C:\Xcalibur\data\Steph\DHQ_nicotine_HILIC_ISTD_MS2	1:A4	5	0	0	1	1	1
CatyS_13226__StdD-0o0001__zh_009b2	Std Bracket Sample		pg/mL	0.1	0.0888267		-0.111733	0.1	0.00871572		0.00338281	Area		6.46547e+06	1.09477e+06	1.91127e+09	1.64554e+08	3.38354	1.00402	-0.0135411	38.5709	3.2666	3.74018	47881.9	8474.33	VV	120	3	3	2023-06-14 00:42:17	21	D:\tmcl\methods\RA\4mmAS_zicHILIC_21min_HESI_100-1000_posneg	C:\Xcalibur\data\Steph\DHQ_nicotine_HILIC_ISTD_MS2	1:A3	5	0	0	1	1	1
CatyS_13226__StdD-0o0001__zh_033b2	Std Bracket Sample		pg/mL	0.1	0.0862498		-0.137502	0.1	0.00871572		0.0033426	Area		6.12228e+06	992621	1.83159e+09	1.72544e+08	3.3846	1.00433	-0.0146007	89.1033	3.26746	3.60739	46335.9	18633	VV	120	3	3	2023-06-14 09:33:02	21	D:\tmcl\methods\RA\4mmAS_zicHILIC_21min_HESI_100-1000_posneg	C:\Xcalibur\data\Steph\DHQ_nicotine_HILIC_ISTD_MS2	1:A3	5	0	0	1	1	1
CatyS_13226__StdD-0o0001__zh_059b2	Std Bracket Sample		pg/mL	0.1	0.0851876		-0.148124	0.1	0.00871572		0.00332602	Area		6.46199e+06	1.08955e+06	1.94286e+09	1.76331e+08	3.3607	0.997242	0.00929582	77.9179	3.24416	3.58906	53333.3	16840.4	VV	120	3	3	2023-06-14 19:07:58	21	D:\tmcl\methods\RA\4mmAS_zicHILIC_21min_HESI_100-1000_posneg	C:\Xcalibur\data\Steph\DHQ_nicotine_HILIC_ISTD_MS2	1:A3	5	0	0	1	1	1
CatyS_13226__StdE-0o00005__zh_007b2	Std Bracket Sample		pg/mL	0.05	0.0546321		0.0926413	0.05	0.0326549		0.00284921	Area		5.36471e+06	887280	1.88288e+09	1.89734e+08	3.38027	1.00305	-0.0102739	113.366	3.26828	3.63426	45306.1	14636.6	VV	120	3	3	2023-06-13 23:58:09	21	D:\tmcl\methods\RA\4mmAS_zicHILIC_21min_HESI_100-1000_posneg	C:\Xcalibur\data\Steph\DHQ_nicotine_HILIC_ISTD_MS2	1:A2	5	0	0	1	1	1
CatyS_13226__StdE-0o00005__zh_031b2	Std Bracket Sample		pg/mL	0.05	0.0496045		-0.00791056	0.05	0.0326549	Response Low	0.00277075	Area		5.28078e+06	904451	1.9059e+09	1.82972e+08	3.39453	1.00728	-0.0245329	83.2812	3.27732	3.72599	40220	8140.26	VV	120	3	3	2023-06-14 08:48:43	21	D:\tmcl\methods\RA\4mmAS_zicHILIC_21min_HESI_100-1000_posneg	C:\Xcalibur\data\Steph\DHQ_nicotine_HILIC_ISTD_MS2	1:A2	5	0	0	1	1	1
CatyS_13226__StdE-0o00005__zh_057b2	Std Bracket Sample		pg/mL	0.05	0.0615211		0.230423	0.05	0.0326549		0.00295671	Area		5.35459e+06	890516	1.811e+09	1.67237e+08	3.38665	1.00494	-0.0166484	64.5207	3.26954	3.60994	43069.4	14953.3	VV	120	3	3	2023-06-14 18:23:37	21	D:\tmcl\methods\RA\4mmAS_zicHILIC_21min_HESI_100-1000_posneg	C:\Xcalibur\data\Steph\DHQ_nicotine_HILIC_ISTD_MS2	1:A2	5	0	0	1	1	1
CatyS_13226__blank-MeOH__zh_004b2	Blank Sample		pg/mL	NA	NF		NF	NA	NF	Not Found	NF	Area		NF	NF	??	??	NF	NF	NF	NF	NF	NF	NF	NF	NF	120	3	3	2023-06-13 22:51:48	21	D:\tmcl\methods\RA\4mmAS_zicHILIC_21min_HESI_100-1000_posneg	C:\Xcalibur\data\Steph\DHQ_nicotine_HILIC_ISTD_MS2	1:B8	5	0	0	0	0	1
CatyS_13226__blank-MeOH__zh_006b2	Blank Sample		pg/mL	NA	NF		NF	NA	NF	Not Found	NF	Area		NF	NF	??	??	NF	NF	NF	NF	NF	NF	NF	NF	NF	120	3	3	2023-06-13 23:35:56	21	D:\tmcl\methods\RA\4mmAS_zicHILIC_21min_HESI_100-1000_posneg	C:\Xcalibur\data\Steph\DHQ_nicotine_HILIC_ISTD_MS2	1:B8	5	0	0	0	0	1
CatyS_13226__blank-MeOH__zh_008b2	Blank Sample		pg/mL	NA	NF		NF	NA	NF	Not Found	NF	Area		NF	NF	??	??	NF	NF	NF	NF	NF	NF	NF	NF	NF	120	3	3	2023-06-14 00:20:13	21	D:\tmcl\methods\RA\4mmAS_zicHILIC_21min_HESI_100-1000_posneg	C:\Xcalibur\data\Steph\DHQ_nicotine_HILIC_ISTD_MS2	1:B8	5	0	0	0	0	1
CatyS_13226__blank-MeOH__zh_010b2	Blank Sample		pg/mL	NA	NF		NF	NA	NF	Not Found	NF	Area		NF	NF	??	??	NF	NF	NF	NF	NF	NF	NF	NF	NF	120	3	3	2023-06-14 01:04:22	21	D:\tmcl\methods\RA\4mmAS_zicHILIC_21min_HESI_100-1000_posneg	C:\Xcalibur\data\Steph\DHQ_nicotine_HILIC_ISTD_MS2	1:B8	5	0	0	0	0	1
CatyS_13226__blank-MeOH__zh_012b2	Blank Sample		pg/mL	NA	NF		NF	NA	NF	Not Found	NF	Area		NF	NF	??	??	NF	NF	NF	NF	NF	NF	NF	NF	NF	120	3	3	2023-06-14 01:48:37	21	D:\tmcl\methods\RA\4mmAS_zicHILIC_21min_HESI_100-1000_posneg	C:\Xcalibur\data\Steph\DHQ_nicotine_HILIC_ISTD_MS2	1:B8	5	0	0	0	0	1
CatyS_13226__blank-MeOH__zh_014b2	Blank Sample		pg/mL	NA	NF		NF	NA	NF	Not Found	NF	Area		NF	NF	??	??	NF	NF	NF	NF	NF	NF	NF	NF	NF	120	3	3	2023-06-14 02:32:45	21	D:\tmcl\methods\RA\4mmAS_zicHILIC_21min_HESI_100-1000_posneg	C:\Xcalibur\data\Steph\DHQ_nicotine_HILIC_ISTD_MS2	1:B8	5	0	0	0	0	1
CatyS_13226__blank-MeOH__zh_016b2	Blank Sample		pg/mL	NA	NF		NF	NA	NF	Not Found	NF	Area		NF	NF	??	??	NF	NF	NF	NF	NF	NF	NF	NF	NF	120	3	3	2023-06-14 03:16:56	21	D:\tmcl\methods\RA\4mmAS_zicHILIC_21min_HESI_100-1000_posneg	C:\Xcalibur\data\Steph\DHQ_nicotine_HILIC_ISTD_MS2	1:B8	5	0	0	0	0	1
CatyS_13226__blank-MeOH__zh_028b2	Blank Sample		pg/mL	NA	NF		NF	NA	NF	Not Found	NF	Area		NF	NF	??	??	NF	NF	NF	NF	NF	NF	NF	NF	NF	120	3	3	2023-06-14 07:42:04	21	D:\tmcl\methods\RA\4mmAS_zicHILIC_21min_HESI_100-1000_posneg	C:\Xcalibur\data\Steph\DHQ_nicotine_HILIC_ISTD_MS2	1:B8	5	0	0	0	0	1
CatyS_13226__blank-MeOH__zh_030b2	Blank Sample		pg/mL	NA	NF		NF	NA	NF	Not Found	NF	Area		NF	NF	??	??	NF	NF	NF	NF	NF	NF	NF	NF	NF	120	3	3	2023-06-14 08:26:29	21	D:\tmcl\methods\RA\4mmAS_zicHILIC_21min_HESI_100-1000_posneg	C:\Xcalibur\data\Steph\DHQ_nicotine_HILIC_ISTD_MS2	1:B8	5	0	0	0	0	1
CatyS_13226__blank-MeOH__zh_032b2	Blank Sample		pg/mL	NA	NF		NF	NA	NF	Not Found	NF	Area		NF	NF	??	??	NF	NF	NF	NF	NF	NF	NF	NF	NF	120	3	3	2023-06-14 09:10:52	21	D:\tmcl\methods\RA\4mmAS_zicHILIC_21min_HESI_100-1000_posneg	C:\Xcalibur\data\Steph\DHQ_nicotine_HILIC_ISTD_MS2	1:B8	5	0	0	0	0	1
CatyS_13226__blank-MeOH__zh_034b2	Blank Sample		pg/mL	NA	NF		NF	NA	NF	Not Found	NF	Area		NF	NF	??	??	NF	NF	NF	NF	NF	NF	NF	NF	NF	120	3	3	2023-06-14 09:55:05	21	D:\tmcl\methods\RA\4mmAS_zicHILIC_21min_HESI_100-1000_posneg	C:\Xcalibur\data\Steph\DHQ_nicotine_HILIC_ISTD_MS2	1:B8	5	0	0	0	0	1
CatyS_13226__blank-MeOH__zh_036b2	Blank Sample		pg/mL	NA	NF		NF	NA	NF	Not Found	NF	Area		NF	NF	??	??	NF	NF	NF	NF	NF	NF	NF	NF	NF	120	3	3	2023-06-14 10:39:21	21	D:\tmcl\methods\RA\4mmAS_zicHILIC_21min_HESI_100-1000_posneg	C:\Xcalibur\data\Steph\DHQ_nicotine_HILIC_ISTD_MS2	1:B8	5	0	0	0	0	1
CatyS_13226__blank-MeOH__zh_038b2	Blank Sample		pg/mL	NA	NF		NF	NA	NF	Not Found	NF	Area		NF	NF	??	??	NF	NF	NF	NF	NF	NF	NF	NF	NF	120	3	3	2023-06-14 11:23:32	21	D:\tmcl\methods\RA\4mmAS_zicHILIC_21min_HESI_100-1000_posneg	C:\Xcalibur\data\Steph\DHQ_nicotine_HILIC_ISTD_MS2	1:B8	5	0	0	0	0	1
CatyS_13226__blank-MeOH__zh_040b2	Blank Sample		pg/mL	NA	NF		NF	NA	NF	Not Found	NF	Area		NF	NF	??	??	NF	NF	NF	NF	NF	NF	NF	NF	NF	120	3	3	2023-06-14 12:07:41	21	D:\tmcl\methods\RA\4mmAS_zicHILIC_21min_HESI_100-1000_posneg	C:\Xcalibur\data\Steph\DHQ_nicotine_HILIC_ISTD_MS2	1:B8	5	0	0	0	0	1
CatyS_13226__blank-MeOH__zh_054b2	Blank Sample		pg/mL	NA	NF		NF	NA	NF	Not Found	NF	Area		NF	NF	??	??	NF	NF	NF	NF	NF	NF	NF	NF	NF	120	3	3	2023-06-14 17:17:14	21	D:\tmcl\methods\RA\4mmAS_zicHILIC_21min_HESI_100-1000_posneg	C:\Xcalibur\data\Steph\DHQ_nicotine_HILIC_ISTD_MS2	1:B8	5	0	0	0	0	1
CatyS_13226__blank-MeOH__zh_056b2	Blank Sample		pg/mL	NA	NF		NF	NA	NF	Not Found	NF	Area		NF	NF	??	??	NF	NF	NF	NF	NF	NF	NF	NF	NF	120	3	3	2023-06-14 18:01:29	21	D:\tmcl\methods\RA\4mmAS_zicHILIC_21min_HESI_100-1000_posneg	C:\Xcalibur\data\Steph\DHQ_nicotine_HILIC_ISTD_MS2	1:B8	5	0	0	0	0	1
CatyS_13226__blank-MeOH__zh_058b2	Blank Sample		pg/mL	NA	NF		NF	NA	NF	Not Found	NF	Area		NF	NF	??	??	NF	NF	NF	NF	NF	NF	NF	NF	NF	120	3	3	2023-06-14 18:45:37	21	D:\tmcl\methods\RA\4mmAS_zicHILIC_21min_HESI_100-1000_posneg	C:\Xcalibur\data\Steph\DHQ_nicotine_HILIC_ISTD_MS2	1:B8	5	0	0	0	0	1
CatyS_13226__blank-MeOH__zh_060b2	Blank Sample		pg/mL	NA	NF		NF	NA	NF	Not Found	NF	Area		NF	NF	??	??	NF	NF	NF	NF	NF	NF	NF	NF	NF	120	3	3	2023-06-14 19:30:00	21	D:\tmcl\methods\RA\4mmAS_zicHILIC_21min_HESI_100-1000_posneg	C:\Xcalibur\data\Steph\DHQ_nicotine_HILIC_ISTD_MS2	1:B8	5	0	0	0	0	1
CatyS_13226__blank-MeOH__zh_062b2	Blank Sample		pg/mL	NA	NF		NF	NA	NF	Not Found	NF	Area		NF	NF	??	??	NF	NF	NF	NF	NF	NF	NF	NF	NF	120	3	3	2023-06-14 20:14:09	21	D:\tmcl\methods\RA\4mmAS_zicHILIC_21min_HESI_100-1000_posneg	C:\Xcalibur\data\Steph\DHQ_nicotine_HILIC_ISTD_MS2	1:B8	5	0	0	0	0	1
CatyS_13226__blank-MeOH__zh_064b2	Blank Sample		pg/mL	NA	NF		NF	NA	NF	Not Found	NF	Area		NF	NF	??	??	NF	NF	NF	NF	NF	NF	NF	NF	NF	120	3	3	2023-06-14 20:58:18	21	D:\tmcl\methods\RA\4mmAS_zicHILIC_21min_HESI_100-1000_posneg	C:\Xcalibur\data\Steph\DHQ_nicotine_HILIC_ISTD_MS2	1:B8	5	0	0	0	0	1
CatyS_13226__blank-MeOH__zh_066b2	Blank Sample		pg/mL	NA	NF		NF	NA	NF	Not Found	NF	Area		NF	NF	??	??	NF	NF	NF	NF	NF	NF	NF	NF	NF	120	3	3	2023-06-14 21:42:33	21	D:\tmcl\methods\RA\4mmAS_zicHILIC_21min_HESI_100-1000_posneg	C:\Xcalibur\data\Steph\DHQ_nicotine_HILIC_ISTD_MS2	1:B8	5	0	0	0	0	1
CatyS_13226__StdF-0__zh_005b2	Blank Sample		pg/mL	NA	0.00563204		NA	NA	NA	Response Low	0.00208457	Area		3.93248e+06	642451	1.88648e+09	1.71214e+08	3.37671	1.00199	-0.00671252	78.488	3.26515	3.67314	50465.8	7643.94	VV	120	3	3	2023-06-13 23:13:52	21	D:\tmcl\methods\RA\4mmAS_zicHILIC_21min_HESI_100-1000_posneg	C:\Xcalibur\data\Steph\DHQ_nicotine_HILIC_ISTD_MS2	1:A1	5	0	0	1	1	1
CatyS_13226__StdF-0__zh_029b2	Blank Sample		pg/mL	NA	0.00309423		NA	NA	NA	Response Low	0.00204496	Area		3.78345e+06	640459	1.85013e+09	1.85626e+08	3.38858	1.00551	-0.0185819	67.9985	3.27093	3.61625	48240.5	11997.9	VV	120	3	3	2023-06-14 08:04:21	21	D:\tmcl\methods\RA\4mmAS_zicHILIC_21min_HESI_100-1000_posneg	C:\Xcalibur\data\Steph\DHQ_nicotine_HILIC_ISTD_MS2	1:A1	5	0	0	1	1	1
CatyS_13226__StdF-0__zh_055b2	Blank Sample		pg/mL	NA	0.00707814		NA	NA	NA	Response Low	0.00210713	Area		3.86031e+06	644441	1.83202e+09	1.7656e+08	3.37759	1.00225	-0.00759397	41.7026	3.26664	3.58966	47533.6	11929.1	VV	120	3	3	2023-06-14 17:39:22	21	D:\tmcl\methods\RA\4mmAS_zicHILIC_21min_HESI_100-1000_posneg	C:\Xcalibur\data\Steph\DHQ_nicotine_HILIC_ISTD_MS2	1:A1	5	0	0	1	1	1
CatyS_13226__OS10__zh_027b2	Unknown Sample		pg/mL	NA	0.86693		NA	NA	NA		0.0155251	Area		2.5503e+07	4.31218e+06	1.6427e+09	1.59743e+08	3.39022	1.006	-0.0202211	221.222	3.21227	3.74478	20318.5	15509.5	BB	120	3	3	2023-06-14 07:19:56	21	D:\tmcl\methods\RA\4mmAS_zicHILIC_21min_HESI_100-1000_posneg	C:\Xcalibur\data\Steph\DHQ_nicotine_HILIC_ISTD_MS2	1:D4	5	0	0	1	1	1
CatyS_13226__OS11__zh_023b2	Unknown Sample		pg/mL	NA	0.0696697		NA	NA	NA		0.00308387	Area		4.92028e+06	836091	1.59549e+09	1.50538e+08	3.39188	1.00649	-0.0218758	176.881	3.26902	3.68156	13578.3	12477	VV	120	3	3	2023-06-14 05:51:34	21	D:\tmcl\methods\RA\4mmAS_zicHILIC_21min_HESI_100-1000_posneg	C:\Xcalibur\data\Steph\DHQ_nicotine_HILIC_ISTD_MS2	1:D5	5	0	0	1	1	1
CatyS_13226__OS12__zh_049b2	Unknown Sample		pg/mL	NA	0.83871		NA	NA	NA		0.0150847	Area		2.49096e+07	4.16766e+06	1.65132e+09	1.68153e+08	3.37818	1.00243	-0.00818167	260.81	3.26061	3.74467	25400.3	20838.1	VB	120	3	3	2023-06-14 15:26:36	21	D:\tmcl\methods\RA\4mmAS_zicHILIC_21min_HESI_100-1000_posneg	C:\Xcalibur\data\Steph\DHQ_nicotine_HILIC_ISTD_MS2	1:D6	5	0	0	1	1	1
CatyS_13226__OS1__zh_053b2	Unknown Sample		pg/mL	NA	0.427595		NA	NA	NA		0.00866926	Area		1.5637e+07	2.62559e+06	1.80373e+09	1.9287e+08	3.36238	0.997738	0.0076237	150.234	3.24454	3.71259	29679.5	11053.1	VB	120	3	3	2023-06-14 16:55:13	21	D:\tmcl\methods\RA\4mmAS_zicHILIC_21min_HESI_100-1000_posneg	C:\Xcalibur\data\Steph\DHQ_nicotine_HILIC_ISTD_MS2	1:C3	5	0	0	1	1	1
CatyS_13226__OS2__zh_051b2	Unknown Sample		pg/mL	NA	0.662356		NA	NA	NA		0.0123327	Area		2.05254e+07	3.37917e+06	1.66431e+09	1.66255e+08	3.37873	1.00259	-0.00873224	214.62	3.26068	3.73368	24194.4	14980.9	VB	120	3	3	2023-06-14 16:11:07	21	D:\tmcl\methods\RA\4mmAS_zicHILIC_21min_HESI_100-1000_posneg	C:\Xcalibur\data\Steph\DHQ_nicotine_HILIC_ISTD_MS2	1:C4	5	0	0	1	1	1
CatyS_13226__OS3__zh_022b2	Unknown Sample		pg/mL	NA	0.228058		NA	NA	NA		0.00555551	Area		9.06946e+06	1.5164e+06	1.63252e+09	1.56227e+08	3.37697	1.00207	-0.00696768	94.1555	3.25866	3.73645	23164.2	5387.24	VB	120	3	3	2023-06-14 05:29:26	21	D:\tmcl\methods\RA\4mmAS_zicHILIC_21min_HESI_100-1000_posneg	C:\Xcalibur\data\Steph\DHQ_nicotine_HILIC_ISTD_MS2	1:C5	5	0	0	1	1	1
CatyS_13226__OS4__zh_020b2	Unknown Sample		pg/mL	NA	-0.00698419		NA	NA	NA	Response Low	0.00188769	Area		3.02191e+06	497355	1.60085e+09	1.51388e+08	3.38318	1.00391	-0.0131825	34.936	3.26212	3.61192	23730.5	10008.4	VV	120	3	3	2023-06-14 04:45:07	21	D:\tmcl\methods\RA\4mmAS_zicHILIC_21min_HESI_100-1000_posneg	C:\Xcalibur\data\Steph\DHQ_nicotine_HILIC_ISTD_MS2	1:C6	5	0	0	1	1	1
CatyS_13226__OS5__zh_044b2	Unknown Sample		pg/mL	NA	0.0980069		NA	NA	NA		0.00352607	Area		5.80496e+06	985507	1.6463e+09	1.41727e+08	3.3759	1.00175	-0.00590439	136.707	3.25609	3.69867	25693.2	10999.1	VV	120	3	3	2023-06-14 13:35:58	21	D:\tmcl\methods\RA\4mmAS_zicHILIC_21min_HESI_100-1000_posneg	C:\Xcalibur\data\Steph\DHQ_nicotine_HILIC_ISTD_MS2	1:C7	5	0	0	1	1	1
CatyS_13226__OS6__zh_047b2	Unknown Sample		pg/mL	NA	1.01308		NA	NA	NA		0.0178057	Area		2.93266e+07	5.14577e+06	1.64703e+09	1.59561e+08	3.36531	0.998607	0.00469378	253.297	3.25076	3.71144	45608.8	15886.6	VB	120	3	3	2023-06-14 14:42:15	21	D:\tmcl\methods\RA\4mmAS_zicHILIC_21min_HESI_100-1000_posneg	C:\Xcalibur\data\Steph\DHQ_nicotine_HILIC_ISTD_MS2	1:C8	5	0	0	1	1	1
CatyS_13226__OS7__zh_026b2	Unknown Sample		pg/mL	NA	0.00776477		NA	NA	NA	Response Low	0.00211785	Area		3.56762e+06	606096	1.68455e+09	1.53878e+08	3.38295	1.00384	-0.0129471	109.974	3.28029	3.62127	19305.4	13282.5	VV	120	3	3	2023-06-14 06:57:47	21	D:\tmcl\methods\RA\4mmAS_zicHILIC_21min_HESI_100-1000_posneg	C:\Xcalibur\data\Steph\DHQ_nicotine_HILIC_ISTD_MS2	1:D1	5	0	0	1	1	1
CatyS_13226__OS8__zh_052b2	Unknown Sample		pg/mL	NA	0.0150933		NA	NA	NA	Response Low	0.00223221	Area		5.11796e+06	846912	2.29278e+09	2.0413e+08	3.37876	1.0026	-0.00875512	17.0138	3.24776	3.6831	23459.3	3496.81	VB	120	3	3	2023-06-14 16:33:21	21	D:\tmcl\methods\RA\4mmAS_zicHILIC_21min_HESI_100-1000_posneg	C:\Xcalibur\data\Steph\DHQ_nicotine_HILIC_ISTD_MS2	1:D2	5	0	0	1	1	1
CatyS_13226__OS9__zh_041b2	Unknown Sample		pg/mL	NA	0.523752		NA	NA	NA		0.0101698	Area		1.61168e+07	2.69696e+06	1.58477e+09	1.69116e+08	3.38204	1.00357	-0.0120392	156.793	3.24573	3.74387	22711	12006.7	VB	120	3	3	2023-06-14 12:29:49	21	D:\tmcl\methods\RA\4mmAS_zicHILIC_21min_HESI_100-1000_posneg	C:\Xcalibur\data\Steph\DHQ_nicotine_HILIC_ISTD_MS2	1:D3	5	0	0	1	1	1
Created By:
User Name		Full Name		Date
tmcl		tmcl		6/29/2023 8:45:47 AM

### Sheet: nicotine_rawdata
Component Name		Curve Index	Weighting Index	Origin Index	Equation
nicotine_4o3mins		Average RF	Equal	Ignore	Average Response Factor = 1.7698e+009 %RSD = 10.7
Filename	Sample Type	Sample Name	Sample ID	Exp Amt	Calc Amt	Units	%Diff	Level	%RSD-RESP	Peak Status	Response Ratio	Response Type	Equation	Area	Height	ISTD Area	ISTD Ht	RT	Rel RT	Del RT	S/N	Start Time	End Time	Start Height	End Height	Integ Code	Search Window	Threshold	Smooth	Acq Date	Duration	Exp Method	Proc Method	Vial	Inj Vol	Sample Wt	Sample Vol	ISTD Base Amt	ISTD Calc Amt	Dilution Factor	Study	Client	Laboratory	Company	Phone	Comment
CatyS_13226__StdA-0o005__zh_015b2	Std Bracket Sample		pg/mL	1	NA		NA	5	NA		NA	NA	Average Response Factor = 1.7698e+009	1.79728e+09	1.64735e+08	NA	NA	4.463	1.00067	-0.00299712	627.084	4.33295	4.83507	736160	5.61923e+06	BV	120	3	3	2023-06-14 02:54:54	21	D:\tmcl\methods\RA\4mmAS_zicHILIC_21min_HESI_100-1000_posneg	C:\Xcalibur\data\Steph\DHQ_nicotine_HILIC_ISTD_MS2	1:A6	5	0	0	NA	NA	1
CatyS_13226__StdA-0o005__zh_039b2	Std Bracket Sample		pg/mL	1	NA		NA	5	NA		NA	NA		1.83732e+09	1.66512e+08	NA	NA	4.46542	1.00121	-0.00541762	532.041	4.32909	4.80889	692291	6.14216e+06	BV	120	3	3	2023-06-14 11:45:40	21	D:\tmcl\methods\RA\4mmAS_zicHILIC_21min_HESI_100-1000_posneg	C:\Xcalibur\data\Steph\DHQ_nicotine_HILIC_ISTD_MS2	1:A6	5	0	0	NA	NA	1
CatyS_13226__StdA-0o005__zh_065b2	Std Bracket Sample		pg/mL	1	NA		NA	5	NA		NA	NA		1.64478e+09	1.37998e+08	NA	NA	5.23779	1.17439	-0.777794	608.249	5.07085	5.59845	404353	9.65479e+06	BV	120	3	3	2023-06-14 21:20:20	21	D:\tmcl\methods\RA\4mmAS_zicHILIC_21min_HESI_100-1000_posneg	C:\Xcalibur\data\Steph\DHQ_nicotine_HILIC_ISTD_MS2	1:A6	5	0	0	NA	NA	1
CatyS_13226__StdB-0o001__zh_013b2	Std Bracket Sample		pg/mL	1	NA		NA	1	NA		NA	NA		1.94643e+09	1.73592e+08	NA	NA	4.48413	1.00541	-0.024127	627.371	4.3335	4.8117	618980	6.5914e+06	BV	120	3	3	2023-06-14 02:10:41	21	D:\tmcl\methods\RA\4mmAS_zicHILIC_21min_HESI_100-1000_posneg	C:\Xcalibur\data\Steph\DHQ_nicotine_HILIC_ISTD_MS2	1:A5	5	0	0	NA	NA	1
CatyS_13226__StdB-0o001__zh_037b2	Std Bracket Sample		pg/mL	1	NA		NA	1	NA		NA	NA		1.89457e+09	1.73874e+08	NA	NA	4.48124	1.00476	-0.0212444	539.172	4.31412	4.8104	117940	7.23534e+06	BV	120	3	3	2023-06-14 11:01:30	21	D:\tmcl\methods\RA\4mmAS_zicHILIC_21min_HESI_100-1000_posneg	C:\Xcalibur\data\Steph\DHQ_nicotine_HILIC_ISTD_MS2	1:A5	5	0	0	NA	NA	1
CatyS_13226__StdB-0o001__zh_063b2	Std Bracket Sample		pg/mL	1	NA		NA	1	NA		NA	NA		1.73637e+09	1.60083e+08	NA	NA	4.72231	1.05881	-0.262312	621.53	4.57674	5.0361	369029	1.18723e+07	BV	120	3	3	2023-06-14 20:36:13	21	D:\tmcl\methods\RA\4mmAS_zicHILIC_21min_HESI_100-1000_posneg	C:\Xcalibur\data\Steph\DHQ_nicotine_HILIC_ISTD_MS2	1:A5	5	0	0	NA	NA	1
CatyS_13226__StdC-0o0005__zh_011b2	Std Bracket Sample		pg/mL	1	NA		NA	0.5	NA		NA	NA		1.9069e+09	1.82356e+08	NA	NA	4.47619	1.00363	-0.0161934	702.684	4.32452	4.84019	625229	5.91199e+06	BV	120	3	3	2023-06-14 01:26:26	21	D:\tmcl\methods\RA\4mmAS_zicHILIC_21min_HESI_100-1000_posneg	C:\Xcalibur\data\Steph\DHQ_nicotine_HILIC_ISTD_MS2	1:A4	5	0	0	NA	NA	1
CatyS_13226__StdC-0o0005__zh_035b2	Std Bracket Sample		pg/mL	1	NA		NA	0.5	NA		NA	NA		1.84803e+09	1.6789e+08	NA	NA	4.47264	1.00283	-0.0126431	564.84	4.3277	4.801	770666	7.15077e+06	BV	120	3	3	2023-06-14 10:17:13	21	D:\tmcl\methods\RA\4mmAS_zicHILIC_21min_HESI_100-1000_posneg	C:\Xcalibur\data\Steph\DHQ_nicotine_HILIC_ISTD_MS2	1:A4	5	0	0	NA	NA	1
CatyS_13226__StdC-0o0005__zh_061b2	Std Bracket Sample		pg/mL	1	NA		NA	0.5	NA		NA	NA		1.74982e+09	1.7456e+08	NA	NA	4.51743	1.01288	-0.0574273	639.523	4.36498	4.80945	515140	1.0469e+07	BV	120	3	3	2023-06-14 19:52:08	21	D:\tmcl\methods\RA\4mmAS_zicHILIC_21min_HESI_100-1000_posneg	C:\Xcalibur\data\Steph\DHQ_nicotine_HILIC_ISTD_MS2	1:A4	5	0	0	NA	NA	1
CatyS_13226__StdD-0o0001__zh_009b2	Std Bracket Sample		pg/mL	1	NA		NA	0.1	NA		NA	NA		1.91127e+09	1.64554e+08	NA	NA	4.46321	1.00072	-0.00321284	669.19	4.33275	4.80657	537926	6.36694e+06	BV	120	3	3	2023-06-14 00:42:17	21	D:\tmcl\methods\RA\4mmAS_zicHILIC_21min_HESI_100-1000_posneg	C:\Xcalibur\data\Steph\DHQ_nicotine_HILIC_ISTD_MS2	1:A3	5	0	0	NA	NA	1
CatyS_13226__StdD-0o0001__zh_033b2	Std Bracket Sample		pg/mL	1	NA		NA	0.1	NA		NA	NA		1.83159e+09	1.72544e+08	NA	NA	4.45563	0.99902	0.00436905	569.699	4.33229	4.84803	590691	6.75274e+06	BV	120	3	3	2023-06-14 09:33:02	21	D:\tmcl\methods\RA\4mmAS_zicHILIC_21min_HESI_100-1000_posneg	C:\Xcalibur\data\Steph\DHQ_nicotine_HILIC_ISTD_MS2	1:A3	5	0	0	NA	NA	1
CatyS_13226__StdD-0o0001__zh_059b2	Std Bracket Sample		pg/mL	1	NA		NA	0.1	NA		NA	NA		1.94286e+09	1.76331e+08	NA	NA	4.42853	0.992944	0.0314693	598.307	4.28401	4.82112	327297	6.8966e+06	BV	120	3	3	2023-06-14 19:07:58	21	D:\tmcl\methods\RA\4mmAS_zicHILIC_21min_HESI_100-1000_posneg	C:\Xcalibur\data\Steph\DHQ_nicotine_HILIC_ISTD_MS2	1:A3	5	0	0	NA	NA	1
CatyS_13226__StdE-0o00005__zh_007b2	Std Bracket Sample		pg/mL	1	NA		NA	0.05	NA		NA	NA		1.88288e+09	1.89734e+08	NA	NA	4.46199	1.00045	-0.00198952	776.274	4.31817	4.76731	379466	7.52665e+06	BV	120	3	3	2023-06-13 23:58:09	21	D:\tmcl\methods\RA\4mmAS_zicHILIC_21min_HESI_100-1000_posneg	C:\Xcalibur\data\Steph\DHQ_nicotine_HILIC_ISTD_MS2	1:A2	5	0	0	NA	NA	1
CatyS_13226__StdE-0o00005__zh_031b2	Std Bracket Sample		pg/mL	1	NA		NA	0.05	NA		NA	NA		1.9059e+09	1.82972e+08	NA	NA	4.46942	1.00211	-0.00941642	582.894	4.33923	4.93567	771075	4.28559e+06	BV	120	3	3	2023-06-14 08:48:43	21	D:\tmcl\methods\RA\4mmAS_zicHILIC_21min_HESI_100-1000_posneg	C:\Xcalibur\data\Steph\DHQ_nicotine_HILIC_ISTD_MS2	1:A2	5	0	0	NA	NA	1
CatyS_13226__StdE-0o00005__zh_057b2	Std Bracket Sample		pg/mL	1	NA		NA	0.05	NA		NA	NA		1.811e+09	1.67237e+08	NA	NA	4.45725	0.999383	0.0027529	524.309	4.32799	4.77209	525369	8.7152e+06	BV	120	3	3	2023-06-14 18:23:37	21	D:\tmcl\methods\RA\4mmAS_zicHILIC_21min_HESI_100-1000_posneg	C:\Xcalibur\data\Steph\DHQ_nicotine_HILIC_ISTD_MS2	1:A2	5	0	0	NA	NA	1
CatyS_13226__blank-MeOH__zh_004b2	Blank Sample		pg/mL	NA	NF		NF	NA	NF	Not Found	NF	NA		NF	NF			NF	NF	NF	NF	NF	NF	NF	NF	NF	120	3	3	2023-06-13 22:51:48	21	D:\tmcl\methods\RA\4mmAS_zicHILIC_21min_HESI_100-1000_posneg	C:\Xcalibur\data\Steph\DHQ_nicotine_HILIC_ISTD_MS2	1:B8	5	0	0	0	0	1
CatyS_13226__blank-MeOH__zh_006b2	Blank Sample		pg/mL	NA	NF		NF	NA	NF	Not Found	NF	NA		NF	NF			NF	NF	NF	NF	NF	NF	NF	NF	NF	120	3	3	2023-06-13 23:35:56	21	D:\tmcl\methods\RA\4mmAS_zicHILIC_21min_HESI_100-1000_posneg	C:\Xcalibur\data\Steph\DHQ_nicotine_HILIC_ISTD_MS2	1:B8	5	0	0	0	0	1
CatyS_13226__blank-MeOH__zh_008b2	Blank Sample		pg/mL	NA	NF		NF	NA	NF	Not Found	NF	NA		NF	NF			NF	NF	NF	NF	NF	NF	NF	NF	NF	120	3	3	2023-06-14 00:20:13	21	D:\tmcl\methods\RA\4mmAS_zicHILIC_21min_HESI_100-1000_posneg	C:\Xcalibur\data\Steph\DHQ_nicotine_HILIC_ISTD_MS2	1:B8	5	0	0	0	0	1
CatyS_13226__blank-MeOH__zh_010b2	Blank Sample		pg/mL	NA	NF		NF	NA	NF	Not Found	NF	NA		NF	NF			NF	NF	NF	NF	NF	NF	NF	NF	NF	120	3	3	2023-06-14 01:04:22	21	D:\tmcl\methods\RA\4mmAS_zicHILIC_21min_HESI_100-1000_posneg	C:\Xcalibur\data\Steph\DHQ_nicotine_HILIC_ISTD_MS2	1:B8	5	0	0	0	0	1
CatyS_13226__blank-MeOH__zh_012b2	Blank Sample		pg/mL	NA	NF		NF	NA	NF	Not Found	NF	NA		NF	NF			NF	NF	NF	NF	NF	NF	NF	NF	NF	120	3	3	2023-06-14 01:48:37	21	D:\tmcl\methods\RA\4mmAS_zicHILIC_21min_HESI_100-1000_posneg	C:\Xcalibur\data\Steph\DHQ_nicotine_HILIC_ISTD_MS2	1:B8	5	0	0	0	0	1
CatyS_13226__blank-MeOH__zh_014b2	Blank Sample		pg/mL	NA	NF		NF	NA	NF	Not Found	NF	NA		NF	NF			NF	NF	NF	NF	NF	NF	NF	NF	NF	120	3	3	2023-06-14 02:32:45	21	D:\tmcl\methods\RA\4mmAS_zicHILIC_21min_HESI_100-1000_posneg	C:\Xcalibur\data\Steph\DHQ_nicotine_HILIC_ISTD_MS2	1:B8	5	0	0	0	0	1
CatyS_13226__blank-MeOH__zh_016b2	Blank Sample		pg/mL	NA	NF		NF	NA	NF	Not Found	NF	NA		NF	NF			NF	NF	NF	NF	NF	NF	NF	NF	NF	120	3	3	2023-06-14 03:16:56	21	D:\tmcl\methods\RA\4mmAS_zicHILIC_21min_HESI_100-1000_posneg	C:\Xcalibur\data\Steph\DHQ_nicotine_HILIC_ISTD_MS2	1:B8	5	0	0	0	0	1
CatyS_13226__blank-MeOH__zh_028b2	Blank Sample		pg/mL	NA	NF		NF	NA	NF	Not Found	NF	NA		NF	NF			NF	NF	NF	NF	NF	NF	NF	NF	NF	120	3	3	2023-06-14 07:42:04	21	D:\tmcl\methods\RA\4mmAS_zicHILIC_21min_HESI_100-1000_posneg	C:\Xcalibur\data\Steph\DHQ_nicotine_HILIC_ISTD_MS2	1:B8	5	0	0	0	0	1
CatyS_13226__blank-MeOH__zh_030b2	Blank Sample		pg/mL	NA	NF		NF	NA	NF	Not Found	NF	NA		NF	NF			NF	NF	NF	NF	NF	NF	NF	NF	NF	120	3	3	2023-06-14 08:26:29	21	D:\tmcl\methods\RA\4mmAS_zicHILIC_21min_HESI_100-1000_posneg	C:\Xcalibur\data\Steph\DHQ_nicotine_HILIC_ISTD_MS2	1:B8	5	0	0	0	0	1
CatyS_13226__blank-MeOH__zh_032b2	Blank Sample		pg/mL	NA	NF		NF	NA	NF	Not Found	NF	NA		NF	NF			NF	NF	NF	NF	NF	NF	NF	NF	NF	120	3	3	2023-06-14 09:10:52	21	D:\tmcl\methods\RA\4mmAS_zicHILIC_21min_HESI_100-1000_posneg	C:\Xcalibur\data\Steph\DHQ_nicotine_HILIC_ISTD_MS2	1:B8	5	0	0	0	0	1
CatyS_13226__blank-MeOH__zh_034b2	Blank Sample		pg/mL	NA	NF		NF	NA	NF	Not Found	NF	NA		NF	NF			NF	NF	NF	NF	NF	NF	NF	NF	NF	120	3	3	2023-06-14 09:55:05	21	D:\tmcl\methods\RA\4mmAS_zicHILIC_21min_HESI_100-1000_posneg	C:\Xcalibur\data\Steph\DHQ_nicotine_HILIC_ISTD_MS2	1:B8	5	0	0	0	0	1
CatyS_13226__blank-MeOH__zh_036b2	Blank Sample		pg/mL	NA	NF		NF	NA	NF	Not Found	NF	NA		NF	NF			NF	NF	NF	NF	NF	NF	NF	NF	NF	120	3	3	2023-06-14 10:39:21	21	D:\tmcl\methods\RA\4mmAS_zicHILIC_21min_HESI_100-1000_posneg	C:\Xcalibur\data\Steph\DHQ_nicotine_HILIC_ISTD_MS2	1:B8	5	0	0	0	0	1
CatyS_13226__blank-MeOH__zh_038b2	Blank Sample		pg/mL	NA	NF		NF	NA	NF	Not Found	NF	NA		NF	NF			NF	NF	NF	NF	NF	NF	NF	NF	NF	120	3	3	2023-06-14 11:23:32	21	D:\tmcl\methods\RA\4mmAS_zicHILIC_21min_HESI_100-1000_posneg	C:\Xcalibur\data\Steph\DHQ_nicotine_HILIC_ISTD_MS2	1:B8	5	0	0	0	0	1
CatyS_13226__blank-MeOH__zh_040b2	Blank Sample		pg/mL	NA	NF		NF	NA	NF	Not Found	NF	NA		NF	NF			NF	NF	NF	NF	NF	NF	NF	NF	NF	120	3	3	2023-06-14 12:07:41	21	D:\tmcl\methods\RA\4mmAS_zicHILIC_21min_HESI_100-1000_posneg	C:\Xcalibur\data\Steph\DHQ_nicotine_HILIC_ISTD_MS2	1:B8	5	0	0	0	0	1
CatyS_13226__blank-MeOH__zh_054b2	Blank Sample		pg/mL	NA	NF		NF	NA	NF	Not Found	NF	NA		NF	NF			NF	NF	NF	NF	NF	NF	NF	NF	NF	120	3	3	2023-06-14 17:17:14	21	D:\tmcl\methods\RA\4mmAS_zicHILIC_21min_HESI_100-1000_posneg	C:\Xcalibur\data\Steph\DHQ_nicotine_HILIC_ISTD_MS2	1:B8	5	0	0	0	0	1
CatyS_13226__blank-MeOH__zh_056b2	Blank Sample		pg/mL	NA	NF		NF	NA	NF	Not Found	NF	NA		NF	NF			NF	NF	NF	NF	NF	NF	NF	NF	NF	120	3	3	2023-06-14 18:01:29	21	D:\tmcl\methods\RA\4mmAS_zicHILIC_21min_HESI_100-1000_posneg	C:\Xcalibur\data\Steph\DHQ_nicotine_HILIC_ISTD_MS2	1:B8	5	0	0	0	0	1
CatyS_13226__blank-MeOH__zh_058b2	Blank Sample		pg/mL	NA	NF		NF	NA	NF	Not Found	NF	NA		NF	NF			NF	NF	NF	NF	NF	NF	NF	NF	NF	120	3	3	2023-06-14 18:45:37	21	D:\tmcl\methods\RA\4mmAS_zicHILIC_21min_HESI_100-1000_posneg	C:\Xcalibur\data\Steph\DHQ_nicotine_HILIC_ISTD_MS2	1:B8	5	0	0	0	0	1
CatyS_13226__blank-MeOH__zh_060b2	Blank Sample		pg/mL	NA	NF		NF	NA	NF	Not Found	NF	NA		NF	NF			NF	NF	NF	NF	NF	NF	NF	NF	NF	120	3	3	2023-06-14 19:30:00	21	D:\tmcl\methods\RA\4mmAS_zicHILIC_21min_HESI_100-1000_posneg	C:\Xcalibur\data\Steph\DHQ_nicotine_HILIC_ISTD_MS2	1:B8	5	0	0	0	0	1
CatyS_13226__blank-MeOH__zh_062b2	Blank Sample		pg/mL	NA	NF		NF	NA	NF	Not Found	NF	NA		NF	NF			NF	NF	NF	NF	NF	NF	NF	NF	NF	120	3	3	2023-06-14 20:14:09	21	D:\tmcl\methods\RA\4mmAS_zicHILIC_21min_HESI_100-1000_posneg	C:\Xcalibur\data\Steph\DHQ_nicotine_HILIC_ISTD_MS2	1:B8	5	0	0	0	0	1
CatyS_13226__blank-MeOH__zh_064b2	Blank Sample		pg/mL	NA	NF		NF	NA	NF	Not Found	NF	NA		NF	NF			NF	NF	NF	NF	NF	NF	NF	NF	NF	120	3	3	2023-06-14 20:58:18	21	D:\tmcl\methods\RA\4mmAS_zicHILIC_21min_HESI_100-1000_posneg	C:\Xcalibur\data\Steph\DHQ_nicotine_HILIC_ISTD_MS2	1:B8	5	0	0	0	0	1
CatyS_13226__blank-MeOH__zh_066b2	Blank Sample		pg/mL	NA	NF		NF	NA	NF	Not Found	NF	NA		NF	NF			NF	NF	NF	NF	NF	NF	NF	NF	NF	120	3	3	2023-06-14 21:42:33	21	D:\tmcl\methods\RA\4mmAS_zicHILIC_21min_HESI_100-1000_posneg	C:\Xcalibur\data\Steph\DHQ_nicotine_HILIC_ISTD_MS2	1:B8	5	0	0	0	0	1
CatyS_13226__StdF-0__zh_005b2	Blank Sample		pg/mL	NA	NA		NA	NA	NA		NA	NA		1.88648e+09	1.71214e+08	NA	NA	4.44523	0.996689	0.0147681	631.518	4.31497	4.80958	381790	6.0661e+06	BV	120	3	3	2023-06-13 23:13:52	21	D:\tmcl\methods\RA\4mmAS_zicHILIC_21min_HESI_100-1000_posneg	C:\Xcalibur\data\Steph\DHQ_nicotine_HILIC_ISTD_MS2	1:A1	5	0	0	NA	NA	1
CatyS_13226__StdF-0__zh_029b2	Blank Sample		pg/mL	NA	NA		NA	NA	NA		NA	NA		1.85013e+09	1.85626e+08	NA	NA	4.46487	1.00109	-0.00486815	646.521	4.33466	4.7717	707445	8.16673e+06	BV	120	3	3	2023-06-14 08:04:21	21	D:\tmcl\methods\RA\4mmAS_zicHILIC_21min_HESI_100-1000_posneg	C:\Xcalibur\data\Steph\DHQ_nicotine_HILIC_ISTD_MS2	1:A1	5	0	0	NA	NA	1
CatyS_13226__StdF-0__zh_055b2	Blank Sample		pg/mL	NA	NA		NA	NA	NA		NA	NA		1.83202e+09	1.7656e+08	NA	NA	4.48089	1.00468	-0.0208918	539.65	4.32894	4.81495	747146	6.92723e+06	BV	120	3	3	2023-06-14 17:39:22	21	D:\tmcl\methods\RA\4mmAS_zicHILIC_21min_HESI_100-1000_posneg	C:\Xcalibur\data\Steph\DHQ_nicotine_HILIC_ISTD_MS2	1:A1	5	0	0	NA	NA	1
CatyS_13226__OS10__zh_027b2	Unknown Sample		pg/mL	NA	NA		NA	NA	NA		NA	NA		1.6427e+09	1.59743e+08	NA	NA	4.46761	1.00171	-0.00760872	578.727	4.34218	4.92492	528597	4.32207e+06	BV	120	3	3	2023-06-14 07:19:56	21	D:\tmcl\methods\RA\4mmAS_zicHILIC_21min_HESI_100-1000_posneg	C:\Xcalibur\data\Steph\DHQ_nicotine_HILIC_ISTD_MS2	1:D4	5	0	0	NA	NA	1
CatyS_13226__OS11__zh_023b2	Unknown Sample		pg/mL	NA	NA		NA	NA	NA		NA	NA		1.59549e+09	1.50538e+08	NA	NA	4.47655	1.00371	-0.0165524	603.48	4.35123	4.86951	545337	5.46254e+06	BV	120	3	3	2023-06-14 05:51:34	21	D:\tmcl\methods\RA\4mmAS_zicHILIC_21min_HESI_100-1000_posneg	C:\Xcalibur\data\Steph\DHQ_nicotine_HILIC_ISTD_MS2	1:D5	5	0	0	NA	NA	1
CatyS_13226__OS12__zh_049b2	Unknown Sample		pg/mL	NA	NA		NA	NA	NA		NA	NA		1.65132e+09	1.68153e+08	NA	NA	4.47351	1.00303	-0.0135072	597.358	4.33642	4.80208	404417	7.03863e+06	BV	120	3	3	2023-06-14 15:26:36	21	D:\tmcl\methods\RA\4mmAS_zicHILIC_21min_HESI_100-1000_posneg	C:\Xcalibur\data\Steph\DHQ_nicotine_HILIC_ISTD_MS2	1:D6	5	0	0	NA	NA	1
CatyS_13226__OS1__zh_053b2	Unknown Sample		pg/mL	NA	NA		NA	NA	NA		NA	NA		1.80373e+09	1.9287e+08	NA	NA	4.45783	0.999513	0.00217416	704.069	4.31268	4.79303	194315	7.1429e+06	BV	120	3	3	2023-06-14 16:55:13	21	D:\tmcl\methods\RA\4mmAS_zicHILIC_21min_HESI_100-1000_posneg	C:\Xcalibur\data\Steph\DHQ_nicotine_HILIC_ISTD_MS2	1:C3	5	0	0	NA	NA	1
CatyS_13226__OS2__zh_051b2	Unknown Sample		pg/mL	NA	NA		NA	NA	NA		NA	NA		1.66431e+09	1.66255e+08	NA	NA	4.45868	0.999705	0.00131601	619.152	4.32849	4.80944	334386	6.88356e+06	BV	120	3	3	2023-06-14 16:11:07	21	D:\tmcl\methods\RA\4mmAS_zicHILIC_21min_HESI_100-1000_posneg	C:\Xcalibur\data\Steph\DHQ_nicotine_HILIC_ISTD_MS2	1:C4	5	0	0	NA	NA	1
CatyS_13226__OS3__zh_022b2	Unknown Sample		pg/mL	NA	NA		NA	NA	NA		NA	NA		1.63252e+09	1.56227e+08	NA	NA	4.45589	0.999078	0.00411303	576.056	4.33502	4.82634	758857	5.71193e+06	BV	120	3	3	2023-06-14 05:29:26	21	D:\tmcl\methods\RA\4mmAS_zicHILIC_21min_HESI_100-1000_posneg	C:\Xcalibur\data\Steph\DHQ_nicotine_HILIC_ISTD_MS2	1:C5	5	0	0	NA	NA	1
CatyS_13226__OS4__zh_020b2	Unknown Sample		pg/mL	NA	NA		NA	NA	NA		NA	NA		1.60085e+09	1.51388e+08	NA	NA	4.45763	0.99947	0.0023658	595.628	4.33504	4.83409	532408	5.40942e+06	BV	120	3	3	2023-06-14 04:45:07	21	D:\tmcl\methods\RA\4mmAS_zicHILIC_21min_HESI_100-1000_posneg	C:\Xcalibur\data\Steph\DHQ_nicotine_HILIC_ISTD_MS2	1:C6	5	0	0	NA	NA	1
CatyS_13226__OS5__zh_044b2	Unknown Sample		pg/mL	NA	NA		NA	NA	NA		NA	NA		1.6463e+09	1.41727e+08	NA	NA	4.44626	0.996919	0.0137408	533.705	4.33295	4.83811	633157	6.37424e+06	BV	120	3	3	2023-06-14 13:35:58	21	D:\tmcl\methods\RA\4mmAS_zicHILIC_21min_HESI_100-1000_posneg	C:\Xcalibur\data\Steph\DHQ_nicotine_HILIC_ISTD_MS2	1:C7	5	0	0	NA	NA	1
CatyS_13226__OS6__zh_047b2	Unknown Sample		pg/mL	NA	NA		NA	NA	NA		NA	NA		1.64703e+09	1.59561e+08	NA	NA	4.45296	0.998421	0.00704066	558.827	4.32391	4.93561	436536	4.86921e+06	BV	120	3	3	2023-06-14 14:42:15	21	D:\tmcl\methods\RA\4mmAS_zicHILIC_21min_HESI_100-1000_posneg	C:\Xcalibur\data\Steph\DHQ_nicotine_HILIC_ISTD_MS2	1:C8	5	0	0	NA	NA	1
CatyS_13226__OS7__zh_026b2	Unknown Sample		pg/mL	NA	NA		NA	NA	NA		NA	NA		1.68455e+09	1.53878e+08	NA	NA	4.46838	1.00188	-0.00838299	530.671	4.32575	4.79027	184287	7.23682e+06	BV	120	3	3	2023-06-14 06:57:47	21	D:\tmcl\methods\RA\4mmAS_zicHILIC_21min_HESI_100-1000_posneg	C:\Xcalibur\data\Steph\DHQ_nicotine_HILIC_ISTD_MS2	1:D1	5	0	0	NA	NA	1
CatyS_13226__OS8__zh_052b2	Unknown Sample		pg/mL	NA	NA		NA	NA	NA		NA	NA		2.29278e+09	2.0413e+08	NA	NA	4.42694	0.992588	0.0330554	450.823	4.29671	4.76195	485353	1.0666e+07	BV	120	3	3	2023-06-14 16:33:21	21	D:\tmcl\methods\RA\4mmAS_zicHILIC_21min_HESI_100-1000_posneg	C:\Xcalibur\data\Steph\DHQ_nicotine_HILIC_ISTD_MS2	1:D2	5	0	0	NA	NA	1
CatyS_13226__OS9__zh_041b2	Unknown Sample		pg/mL	NA	NA		NA	NA	NA		NA	NA		1.58477e+09	1.69116e+08	NA	NA	4.46653	1.00146	-0.00652932	683.782	4.33598	4.817	514383	6.0565e+06	BV	120	3	3	2023-06-14 12:29:49	21	D:\tmcl\methods\RA\4mmAS_zicHILIC_21min_HESI_100-1000_posneg	C:\Xcalibur\data\Steph\DHQ_nicotine_HILIC_ISTD_MS2	1:D3	5	0	0	NA	NA	1
Created By:
User Name		Full Name		Date
tmcl		tmcl		6/29/2023 8:45:47 AM

### Sheet: Analyzed data
	Treatment				Calc Amount	Skin adjusted calc amount							DHQ area	nicotine area	tube weight after	skin weight	nicotine adjsuted	nicotine then skin adjusted
CatyS_13226__OS4__zh_020b2	Non-toxic	Unknown Sample	pg/mL	NA	-0.00698419	-9.23834e-05	NA	NA	NA	Response Low	0.00188769	Area	3.02191e+06	1.60085e+09	3520.5	75.6	0.00188769	2.49694e-05	497355	1.60085e+09	1.51388e+08	3.38318	1.00391	-0.0131825	34.936	3.26212	3.61192	23730.5	10008.4	VV	120	3	3	2023-06-14 04:45:07	21	D:\tmcl\methods\RA\4mmAS_zicHILIC_21min_HESI_100-1000_posneg	C:\Xcalibur\data\Steph\DHQ_nicotine_HILIC_ISTD_MS2	1:C6	5	0	0	1	1	1
CatyS_13226__StdF-0__zh_029b2	Blank	Blank Sample	pg/mL	NA	0.00309423	0	NA	NA	NA	Response Low	0.00204496	Area	3.78345e+06	1.85013e+09			0.00204496	0	640459	1.85013e+09	1.85626e+08	3.38858	1.00551	-0.0185819	67.9985	3.27093	3.61625	48240.5	11997.9	VV	120	3	3	2023-06-14 08:04:21	21	D:\tmcl\methods\RA\4mmAS_zicHILIC_21min_HESI_100-1000_posneg	C:\Xcalibur\data\Steph\DHQ_nicotine_HILIC_ISTD_MS2	1:A1	5	0	0	1	1	1
CatyS_13226__StdF-0__zh_005b2	Blank	Blank Sample	pg/mL	NA	0.00563204	0	NA	NA	NA	Response Low	0.00208457	Area	3.93248e+06	1.88648e+09			0.00208457	0	642451	1.88648e+09	1.71214e+08	3.37671	1.00199	-0.00671252	78.488	3.26515	3.67314	50465.8	7643.94	VV	120	3	3	2023-06-13 23:13:52	21	D:\tmcl\methods\RA\4mmAS_zicHILIC_21min_HESI_100-1000_posneg	C:\Xcalibur\data\Steph\DHQ_nicotine_HILIC_ISTD_MS2	1:A1	5	0	0	1	1	1
CatyS_13226__StdF-0__zh_055b2	Blank	Blank Sample	pg/mL	NA	0.00707814	0	NA	NA	NA	Response Low	0.00210713	Area	3.86031e+06	1.83202e+09			0.00210713	0	644441	1.83202e+09	1.7656e+08	3.37759	1.00225	-0.00759397	41.7026	3.26664	3.58966	47533.6	11929.1	VV	120	3	3	2023-06-14 17:39:22	21	D:\tmcl\methods\RA\4mmAS_zicHILIC_21min_HESI_100-1000_posneg	C:\Xcalibur\data\Steph\DHQ_nicotine_HILIC_ISTD_MS2	1:A1	5	0	0	1	1	1
CatyS_13226__OS7__zh_026b2	Non-toxic	Unknown Sample	pg/mL	NA	0.00776477	6.47604e-05	NA	NA	NA	Response Low	0.00211785	Area	3.56762e+06	1.68455e+09	3564.8	119.9	0.00211785	1.76634e-05	606096	1.68455e+09	1.53878e+08	3.38295	1.00384	-0.0129471	109.974	3.28029	3.62127	19305.4	13282.5	VV	120	3	3	2023-06-14 06:57:47	21	D:\tmcl\methods\RA\4mmAS_zicHILIC_21min_HESI_100-1000_posneg	C:\Xcalibur\data\Steph\DHQ_nicotine_HILIC_ISTD_MS2	1:D1	5	0	0	1	1	1
CatyS_13226__OS8__zh_052b2	Non-Toxic	Unknown Sample	pg/mL	NA	0.0150933	0.000252397	NA	NA	NA	Response Low	0.00223221	Area	5.11796e+06	2.29278e+09	3504.7	59.8	0.00223221	3.73279e-05	846912	2.29278e+09	2.0413e+08	3.37876	1.0026	-0.00875512	17.0138	3.24776	3.6831	23459.3	3496.81	VB	120	3	3	2023-06-14 16:33:21	21	D:\tmcl\methods\RA\4mmAS_zicHILIC_21min_HESI_100-1000_posneg	C:\Xcalibur\data\Steph\DHQ_nicotine_HILIC_ISTD_MS2	1:D2	5	0	0	1	1	1
CatyS_13226__OS11__zh_023b2	Non-toxic	Unknown Sample	pg/mL	NA	0.0696697	0.000685726	NA	NA	NA		0.00308387	Area	4.92028e+06	1.59549e+09	3546.5	101.6	0.00308387	3.0353e-05	836091	1.59549e+09	1.50538e+08	3.39188	1.00649	-0.0218758	176.881	3.26902	3.68156	13578.3	12477	VV	120	3	3	2023-06-14 05:51:34	21	D:\tmcl\methods\RA\4mmAS_zicHILIC_21min_HESI_100-1000_posneg	C:\Xcalibur\data\Steph\DHQ_nicotine_HILIC_ISTD_MS2	1:D5	5	0	0	1	1	1
CatyS_13226__OS5__zh_044b2	Non-toxic	Unknown Sample	pg/mL	NA	0.0980069	0.000967491	NA	NA	NA		0.00352607	Area	5.80496e+06	1.6463e+09	3546.2	101.3	0.00352607	3.48082e-05	985507	1.6463e+09	1.41727e+08	3.3759	1.00175	-0.00590439	136.707	3.25609	3.69867	25693.2	10999.1	VV	120	3	3	2023-06-14 13:35:58	21	D:\tmcl\methods\RA\4mmAS_zicHILIC_21min_HESI_100-1000_posneg	C:\Xcalibur\data\Steph\DHQ_nicotine_HILIC_ISTD_MS2	1:C7	5	0	0	1	1	1
CatyS_13226__OS3__zh_022b2	Non-toxic	Unknown Sample	pg/mL	NA	0.228058	0.0029015	NA	NA	NA		0.00555551	Area	9.06946e+06	1.63252e+09	3523.5	78.6	0.00555551	7.06808e-05	1.5164e+06	1.63252e+09	1.56227e+08	3.37697	1.00207	-0.00696768	94.1555	3.25866	3.73645	23164.2	5387.24	VB	120	3	3	2023-06-14 05:29:26	21	D:\tmcl\methods\RA\4mmAS_zicHILIC_21min_HESI_100-1000_posneg	C:\Xcalibur\data\Steph\DHQ_nicotine_HILIC_ISTD_MS2	1:C5	5	0	0	1	1	1
CatyS_13226__OS1__zh_053b2	Toxic	Unknown Sample	pg/mL	NA	0.427595	0.00652816	NA	NA	NA		0.00866926	Area	1.5637e+07	1.80373e+09	3510.4	65.5	0.00866926	0.000132355	2.62559e+06	1.80373e+09	1.9287e+08	3.36238	0.997738	0.0076237	150.234	3.24454	3.71259	29679.5	11053.1	VB	120	3	3	2023-06-14 16:55:13	21	D:\tmcl\methods\RA\4mmAS_zicHILIC_21min_HESI_100-1000_posneg	C:\Xcalibur\data\Steph\DHQ_nicotine_HILIC_ISTD_MS2	1:C3	5	0	0	1	1	1
CatyS_13226__OS9__zh_041b2	Toxic	Unknown Sample	pg/mL	NA	0.523752	0.00588485	NA	NA	NA		0.0101698	Area	1.61168e+07	1.58477e+09	3533.9	89	0.0101698	0.000114267	2.69696e+06	1.58477e+09	1.69116e+08	3.38204	1.00357	-0.0120392	156.793	3.24573	3.74387	22711	12006.7	VB	120	3	3	2023-06-14 12:29:49	21	D:\tmcl\methods\RA\4mmAS_zicHILIC_21min_HESI_100-1000_posneg	C:\Xcalibur\data\Steph\DHQ_nicotine_HILIC_ISTD_MS2	1:D3	5	0	0	1	1	1
CatyS_13226__OS2__zh_051b2	Toxic	Unknown Sample	pg/mL	NA	0.662356	0.00823826	NA	NA	NA		0.0123327	Area	2.05254e+07	1.66431e+09	3525.3	80.4	0.0123327	0.000153392	3.37917e+06	1.66431e+09	1.66255e+08	3.37873	1.00259	-0.00873224	214.62	3.26068	3.73368	24194.4	14980.9	VB	120	3	3	2023-06-14 16:11:07	21	D:\tmcl\methods\RA\4mmAS_zicHILIC_21min_HESI_100-1000_posneg	C:\Xcalibur\data\Steph\DHQ_nicotine_HILIC_ISTD_MS2	1:C4	5	0	0	1	1	1
CatyS_13226__OS12__zh_049b2	Toxic	Unknown Sample	pg/mL	NA	0.83871	0.00746848	NA	NA	NA		0.0150847	Area	2.49096e+07	1.65132e+09	3557.2	112.3	0.0150847	0.000134325	4.16766e+06	1.65132e+09	1.68153e+08	3.37818	1.00243	-0.00818167	260.81	3.26061	3.74467	25400.3	20838.1	VB	120	3	3	2023-06-14 15:26:36	21	D:\tmcl\methods\RA\4mmAS_zicHILIC_21min_HESI_100-1000_posneg	C:\Xcalibur\data\Steph\DHQ_nicotine_HILIC_ISTD_MS2	1:D6	5	0	0	1	1	1
CatyS_13226__OS10__zh_027b2	Toxic	Unknown Sample	pg/mL	NA	0.86693	0.0144008	NA	NA	NA		0.0155251	Area	2.5503e+07	1.6427e+09	3505.1	60.2	0.0155251	0.000257891	4.31218e+06	1.6427e+09	1.59743e+08	3.39022	1.006	-0.0202211	221.222	3.21227	3.74478	20318.5	15509.5	BB	120	3	3	2023-06-14 07:19:56	21	D:\tmcl\methods\RA\4mmAS_zicHILIC_21min_HESI_100-1000_posneg	C:\Xcalibur\data\Steph\DHQ_nicotine_HILIC_ISTD_MS2	1:D4	5	0	0	1	1	1
CatyS_13226__OS6__zh_047b2	Toxic	Unknown Sample	pg/mL	NA	1.01308	0.00909407	NA	NA	NA		0.0178057	Area	2.93266e+07	1.64703e+09	3556.3	111.4	0.0178057	0.000159836	5.14577e+06	1.64703e+09	1.59561e+08	3.36531	0.998607	0.00469378	253.297	3.25076	3.71144	45608.8	15886.6	VB	120	3	3	2023-06-14 14:42:15	21	D:\tmcl\methods\RA\4mmAS_zicHILIC_21min_HESI_100-1000_posneg	C:\Xcalibur\data\Steph\DHQ_nicotine_HILIC_ISTD_MS2	1:C8	5	0	0	1	1	1

### Sheet: Component
Component Name		Curve Index	Weighting Index	Origin Index	Equation
Filename	Sample Type	Sample Name	Sample ID	Exp Amt	Calc Amt	Units	%Diff	Level	%RSD-RESP	Peak Status	Response Ratio	Response Type	Equation	Area	Height	ISTD Area	ISTD Ht	RT	Rel RT	Del RT	S/N	Start Time	End Time	Start Height	End Height	Integ Code	Search Window	Threshold	Smooth	Acq Date	Duration	Exp Method	Proc Method	Vial	Inj Vol	Sample Wt	Sample Vol	ISTD Base Amt	ISTD Calc Amt	Dilution Factor	User Test 1	User Text 2	User Text3	User Text4	User Text5	Comment
