## Supplementary material for "A toxic environment selects for specialist microbiome in poison frogs": Source Data: B11_R7_T2_metadata.csv

Bacteria	1	2	3	4	5	6	7	8	9	10	11	12
A	B11	B11	B11	B11	B11	B11	B11	B11	B11	B11	B11	B11
B	B11	B11	B11	B11	B11	B11	B11	B11	B11	B11	B11	B11
C	R7	R7	R7	R7	R7	R7	R7	R7	R7	R7	R7	R7
D	R7	R7	R7	R7	R7	R7	R7	R7	R7	R7	R7	R7
E	T2	T2	T2	T2	T2	T2	T2	T2	T2	T2	T2	T2
F	T2	T2	T2	T2	T2	T2	T2	T2	T2	T2	T2	T2
G	blank	blank	blank	blank	blank	blank	blank	blank	blank	blank	blank	blank
H	blank	blank	blank	blank	blank	blank	blank	blank	blank	blank	blank	blank
Treatment	1	2	3	4	5	6	7	8	9	10	11	12
A	0_DHQ	0_DHQ	0.01_DHQ	0.01_DHQ	0.1_DHQ	0.1_DHQ	0.2_DHQ	0.2_DHQ	1_DHQ	1_DHQ	bleach	bleach
B	0_DHQ	0_DHQ	0.01_DHQ	0.01_DHQ	0.1_DHQ	0.1_DHQ	0.2_DHQ	0.2_DHQ	1_DHQ	1_DHQ	bleach	bleach
C	0_DHQ	0_DHQ	0.01_DHQ	0.01_DHQ	0.1_DHQ	0.1_DHQ	0.2_DHQ	0.2_DHQ	1_DHQ	1_DHQ	bleach	bleach
D	0_DHQ	0_DHQ	0.01_DHQ	0.01_DHQ	0.1_DHQ	0.1_DHQ	0.2_DHQ	0.2_DHQ	1_DHQ	1_DHQ	bleach	bleach
E	0_DHQ	0_DHQ	0.01_DHQ	0.01_DHQ	0.1_DHQ	0.1_DHQ	0.2_DHQ	0.2_DHQ	1_DHQ	1_DHQ	bleach	bleach
F	0_DHQ	0_DHQ	0.01_DHQ	0.01_DHQ	0.1_DHQ	0.1_DHQ	0.2_DHQ	0.2_DHQ	1_DHQ	1_DHQ	bleach	bleach
G	0_DHQ	0_DHQ	0.01_DHQ	0.01_DHQ	0.1_DHQ	0.1_DHQ	0.2_DHQ	0.2_DHQ	1_DHQ	1_DHQ	bleach	bleach
H	0_DHQ	0_DHQ	0.01_DHQ	0.01_DHQ	0.1_DHQ	0.1_DHQ	0.2_DHQ	0.2_DHQ	1_DHQ	1_DHQ	bleach	bleach
