## Supplementary material for "A toxic environment selects for specialist microbiome in poison frogs": Source Data: Strain_Metadata.xlsx

### Sheet: Sheet1
Strain ID	Culture Media	Genus	Species	DHQ response
T2.1	1% tryptone	Acinetobacter	modestus	susceptible
R9	R2A	Acinetobacter	bereziniae	susceptible
B9	sheeps blood agar	Acinetobacter	venetianus	tolerant
B11	sheeps blood agar	Acinetobacter	johnsonii	tolerant
R7	R2A	Aeromonas	caviae	susceptible
T2.16	1% tryptone	Bacillus	thuringienses	tolerant
T2.51	1% tryptone	Beijerinckia	fluminensis	susceptible
T2.49	1% tryptone	Brachybacterium	rhamnosum	enhanced
T2.23	1% tryptone	Brevibacterium	sediminis	enhanced
B2	sheeps blood agar	Chryseobacterium	indoltheticum	susceptible
T5	1% tryptone	Chryseobacterium	culicis	susceptible
T7	1% tryptone	Citrobacter	freundii	susceptible
R10	R2A	Citrobacter	braakii	tolerant
2	LB	Comamonas	testosteroni	susceptible
T8	1% tryptone	Corynebacterium	terpenotadibum	susceptible
T2.28	1% tryptone	Domibacillus	robiginosus	enhanced
T2.31	1% tryptone	Domibacillus	endensis	enhanced
B10	sheeps blood agar	Exiguobacterium	indicum	tolerant
T9	1% tryptone	Flavobacterium	cerinum	tolerant
1	LB	Glutamicibacter	protophormiae	tolerant
T2.2	1% tryptone	Lysinibacillus	fusiformis	tolerant
T2.52A	1% tryptone	Microbacterium	aureliae	tolerant
T2.56	1% tryptone	Microbacterium	indicum	susceptible
T2.3	1% tryptone	Pseudomonas	koreensis	susceptible
T2.13	1% tryptone	Pseudomonas	monteilii	susceptible
5	LB	Pseudomonas	mosselii	susceptible
R2	R2A	Pseudomonas	putida	susceptible
11	LB	Pseudomonas	entomophila	susceptible
R14	R2A	Pseudomonas	alcaligenes	enhanced
T2.58	1% tryptone	Rhodococcus	cercidiphylli	suscpetible
T2.62	1% tryptone	Rhodococcus	pedocola	tolerant
T2.21	1% tryptone	Staphylococcus	succinus	tolerant
T2.25	1% tryptone	Staphylococcus	sciuri	tolerant
T2.30	1% tryptone	Staphylococcus	xylosus	tolerant
T15	1% tryptone	Stenotrophomonas	matophilia	tolerant
5 B8	M9	Stenotrophomonas	rhizophila	enhanced
T2.60A	1% tryptone	Variovorax	guangxiensis	susceptible
T2.61	1% tryptone	Variovorax	soli	enhanced
T2.5	1% tryptone	Serratia	surfactantfaciens	tolerant
2B9	M9	Serratia	nematodiphila	tolerant
1A B8	M9	Chryseobacterium	indologenes	susceptible
3B B8	M9	Delftia	acidovorans	susceptible
6	M9	Plectosphaerellaceae	species	susceptible
1 F7	M9	Providencia	rettgeri	tolerant
7 B8	M9	Sphingobacterium	multivorum	susceptible
