## Supplementary material for "A toxic environment selects for specialist microbiome in poison frogs": Source Data: T2.56_T2.60B_T2.61_metadata.csv

Bacteria	1	2	3	4	5	6	7	8	9	10	11	12
A	T2.56	T2.56	T2.56	T2.56	T2.56	T2.56	T2.56	T2.56	T2.56	T2.56	T2.56	T2.56
B	T2.56	T2.56	T2.56	T2.56	T2.56	T2.56	T2.56	T2.56	T2.56	T2.56	T2.56	T2.56
C	T2.60B	T2.60B	T2.60B	T2.60B	T2.60B	T2.60B	T2.60B	T2.60B	T2.60B	T2.60B	T2.60B	T2.60B
D	T2.60B	T2.60B	T2.60B	T2.60B	T2.60B	T2.60B	T2.60B	T2.60B	T2.60B	T2.60B	T2.60B	T2.60B
E	T2.61	T2.61	T2.61	T2.61	T2.61	T2.61	T2.61	T2.61	T2.61	T2.61	T2.61	T2.61
F	T2.61	T2.61	T2.61	T2.61	T2.61	T2.61	T2.61	T2.61	T2.61	T2.61	T2.61	T2.61
G	blank	blank	blank	blank	blank	blank	blank	blank	blank	blank	blank	blank
H	blank	blank	blank	blank	blank	blank	blank	blank	blank	blank	blank	blank
Treatment	1	2	3	4	5	6	7	8	9	10	11	12
A	0_DHQ	0_DHQ	0.01_DHQ	0.01_DHQ	0.1_DHQ	0.1_DHQ	0.2_DHQ	0.2_DHQ	1_DHQ	1_DHQ	bleach	bleach
B	0_DHQ	0_DHQ	0.01_DHQ	0.01_DHQ	0.1_DHQ	0.1_DHQ	0.2_DHQ	0.2_DHQ	1_DHQ	1_DHQ	bleach	bleach
C	0_DHQ	0_DHQ	0.01_DHQ	0.01_DHQ	0.1_DHQ	0.1_DHQ	0.2_DHQ	0.2_DHQ	1_DHQ	1_DHQ	bleach	bleach
D	0_DHQ	0_DHQ	0.01_DHQ	0.01_DHQ	0.1_DHQ	0.1_DHQ	0.2_DHQ	0.2_DHQ	1_DHQ	1_DHQ	bleach	bleach
E	0_DHQ	0_DHQ	0.01_DHQ	0.01_DHQ	0.1_DHQ	0.1_DHQ	0.2_DHQ	0.2_DHQ	1_DHQ	1_DHQ	bleach	bleach
F	0_DHQ	0_DHQ	0.01_DHQ	0.01_DHQ	0.1_DHQ	0.1_DHQ	0.2_DHQ	0.2_DHQ	1_DHQ	1_DHQ	bleach	bleach
G	0_DHQ	0_DHQ	0.01_DHQ	0.01_DHQ	0.1_DHQ	0.1_DHQ	0.2_DHQ	0.2_DHQ	1_DHQ	1_DHQ	bleach	bleach
H	0_DHQ	0_DHQ	0.01_DHQ	0.01_DHQ	0.1_DHQ	0.1_DHQ	0.2_DHQ	0.2_DHQ	1_DHQ	1_DHQ	bleach	bleach
