## Supplementary material for "A toxic environment selects for specialist microbiome in poison frogs": Source Data: T2.58_T2.60A_T2.62_metadata.csv

Bacteria	1	2	3	4	5	6	7	8	9	10	11	12
A	blank	blank	blank	blank	blank	blank	blank	blank	blank	blank	blank	blank
B	blank	blank	blank	blank	blank	blank	blank	blank	blank	blank	blank	blank
C	T2.62	T2.62	T2.62	T2.62	T2.62	T2.62	T2.62	T2.62	T2.62	T2.62	T2.62	T2.62
D	T2.62	T2.62	T2.62	T2.62	T2.62	T2.62	T2.62	T2.62	T2.62	T2.62	T2.62	T2.62
E	T2.60A	T2.60A	T2.60A	T2.60A	T2.60A	T2.60A	T2.60A	T2.60A	T2.60A	T2.60A	T2.60A	T2.60A
F	T2.60A	T2.60A	T2.60A	T2.60A	T2.60A	T2.60A	T2.60A	T2.60A	T2.60A	T2.60A	T2.60A	T2.60A
G	T2.58	T2.58	T2.58	T2.58	T2.58	T2.58	T2.58	T2.58	T2.58	T2.58	T2.58	T2.58
H	T2.58	T2.58	T2.58	T2.58	T2.58	T2.58	T2.58	T2.58	T2.58	T2.58	T2.58	T2.58
Treatment	1	2	3	4	5	6	7	8	9	10	11	12
A	bleach	bleach	1_DHQ	1_DHQ	0.2_DHQ	0.2_DHQ	0.1_DHQ	0.1_DHQ	0.01_DHQ	0.01_DHQ	0_DHQ	0_DHQ
B	bleach	bleach	1_DHQ	1_DHQ	0.2_DHQ	0.2_DHQ	0.1_DHQ	0.1_DHQ	0.01_DHQ	0.01_DHQ	0_DHQ	0_DHQ
C	bleach	bleach	1_DHQ	1_DHQ	0.2_DHQ	0.2_DHQ	0.1_DHQ	0.1_DHQ	0.01_DHQ	0.01_DHQ	0_DHQ	0_DHQ
D	bleach	bleach	1_DHQ	1_DHQ	0.2_DHQ	0.2_DHQ	0.1_DHQ	0.1_DHQ	0.01_DHQ	0.01_DHQ	0_DHQ	0_DHQ
E	bleach	bleach	1_DHQ	1_DHQ	0.2_DHQ	0.2_DHQ	0.1_DHQ	0.1_DHQ	0.01_DHQ	0.01_DHQ	0_DHQ	0_DHQ
F	bleach	bleach	1_DHQ	1_DHQ	0.2_DHQ	0.2_DHQ	0.1_DHQ	0.1_DHQ	0.01_DHQ	0.01_DHQ	0_DHQ	0_DHQ
G	bleach	bleach	1_DHQ	1_DHQ	0.2_DHQ	0.2_DHQ	0.1_DHQ	0.1_DHQ	0.01_DHQ	0.01_DHQ	0_DHQ	0_DHQ
H	bleach	bleach	1_DHQ	1_DHQ	0.2_DHQ	0.2_DHQ	0.1_DHQ	0.1_DHQ	0.01_DHQ	0.01_DHQ	0_DHQ	0_DHQ
