## Supplementary material for "A toxic environment selects for specialist microbiome in poison frogs": Source Data: README.xlsx

### Sheet: Sheet1
File/Folder Name	Description	Associated Figure(s)
FieldSample_bacteria.xlsx	Contains metadata, ASV table, taxa table and ANCOM differential abundance analysis of 16S data from frogs collected in the field	1, Supplementary Figure 2, Supplementary Table 1
FieldSample_fungi.xlsx	Contains metadata, ASV table, taxa table and ANCOM differential abundance analysis of ITS data from frogs collected in the field	1, Supplementary Figure 1, Supplementary Table 1
FieldSample_toxins.csv	Contains data about alkaloid identity and quantity for alkaloids measured on the skins of all frogs. Numeric column names refer to Frog Number, as in bacterial and fungal metadata.	1, Supplementary Figure 3
FeedingExpt_bacteria.xlsx	Contains metadata, ASV table, taxa table and ANCOM differential abundance analysis of 16S data from frogs in DHQ feeding experiment.	2, Supplementary Table 2
FeedingExpt_fungi.xlsx	Contains metadata, ASV table, taxa table and ANCOM differential abundance analysis of ITS data from frogs in DHQ feeding experiment.	Supplementary Figure 4, Supplementary Table 2
Plate Reader Data	Contains metadata file with information about each strain, as well as OD600 measurements for each plate, and metadata for each plate.	Figure 3, Supplementary Figure 5, Supplementary Table 3
NanoSIMS_serratia_data.xlsx	Contains raw and processed data for each region of interest identified in Serratia samples. Treatment key: A = DHQ, B = MeOH only, C = Kill control, G = No addition Control	Figure 4, Supplementary Figure 6
NanoSIMS_providencia_data.xlsx	Contains raw and processed data for each region of interest identified in Providencia samples. Treatment key: A = DHQ, B = MeOH only, C = Kill control, G = No addition Control	Figure 4, Supplementary Figure 6
NanoSIMS_data_analysis.xlsx	Excel worksheet used for calculations of atom percent enrichment from raw nanoSIMS data. Treatment key: A = DHQ, B = MeOH only, C = Kill control, G = No addition Control	Figure 4, Supplementary Figure 6
